# Calnexin mediates the maturation of GPI-anchors through ER retention

**DOI:** 10.1101/2020.07.08.192955

**Authors:** Xin-Yu Guo, Yi-Shi Liu, Xiao-Dong Gao, Taroh Kinoshita, Morihisa Fujita

**Affiliations:** Key Laboratory of Carbohydrate Chemistry and Biotechnology, Ministry of Education, School of Biotechnology, Jiangnan University, Wuxi, Jiangsu 214122, China; Research Institute for Microbial Diseases, Osaka University, Suita, Osaka 565-0871, Japan; WPI Immunology Frontier Research Center, Osaka University, Suita, Osaka 565-0871, Japan

## Abstract

The protein folding and lipid moiety status of glycosylphosphatidylinositol-anchored proteins (GPI-APs) are monitored in the endoplasmic reticulum (ER), with calnexin playing dual roles in the maturation of GPI-APs. In the present study, we investigated the functions of calnexin in the quality control and lipid remodeling of GPI-APs in the ER. By directly binding the N-glycan on proteins, calnexin was observed to efficiently retain GPI-APs in the ER until they were correctly folded. In addition, sufficient ER retention time was crucial for GPI-inositol deacylation, which is mediated by post-GPI attachment protein 1 (PGAP1). Once the calnexin/calreticulin cycle was disrupted, misfolded and inositol-acylated GPI-APs could not be retained in the ER and were exposed on the plasma membrane. In calnexin/calreticulin deficient cells, endogenous GPI-anchored alkaline phosphatase was expressed on the cell surface, but its activity was significantly decreased. ER stress induced surface expression of misfolded GPI-APs, but proper GPI-inositol deacylation occurred due to the extended time that they were retained in the ER. Our results indicate that calnexin-mediated ER quality control systems for GPI-APs are necessary for both protein folding and GPI-inositol deacylation.
