## Supplemental Table 1 for "Calnexin mediates the maturation of GPI-anchors through ER retention"

### Sheet: Sheet1
Table S1: List of plasmids used in this study
Plasmid name	Purpose	Brief description	Backbone vector	Promoter
pX330GFP-hU6-gRNA-hSpCas9	mamalian cell expression	RRID:Addgene_128385	pX330	U6
pX330-PDIA3 cr1	mamalian cell expression	pX330GFP-hU6-gRNA-hSpCas9 with sgRNA targeting PDIA3(GCCGCTGCCTCCGACGTGC)	pX330	U6
pX330-PDIA3 cr2	mamalian cell expression	pX330GFP-hU6-gRNA-hSpCas9 with sgRNA targeting PDIA3(CCTGGTGAGTCCATTCTGCC)	pX330	U6
pME-puro-HA-CD48	mamalian cell expression	Human CD48 with HA tag following signal sequence	pME	SR alpha
pME-puro-HA-CD14	mamalian cell expression	Human CD14 with HA tag following signal sequence	pME	SR alpha
pME-puro-HA-ART3	mamalian cell expression	Human ART3 with HA tag following signal sequence	pME	SR alpha
pME-puro-HA-ART4	mamalian cell expression	Human ART4 with HA tag following signal sequence	pME	SR alpha
pME-puro-HA-LY6E	mamalian cell expression	Human LY6E with HA tag following signal sequence	pME	SR alpha
pME-puro-HA-LY6G6C	mamalian cell expression	Human LY6G6C with HA tag following signal sequence	pME	SR alpha
pME-BFP	mamalian cell expression	express soluble BFP	pME	SR alpha
pLIB2-His-LY6D-IRES2-BFP	mamalian cell expression	Human LY6D with His tag following signal sequence,together express soluble BFP	pLIB2 retroviral vector	integrated into genomic DNA
pLIB2-His-GFP-GPI-IRES2-BFP	mamalian cell expression	GPI anchored GFP with His tag following signal sequence, together express soluble BFP	pLIB2 retroviral vector	integrated into genomic DNA
pME-puro-HA-CD59	mamalian cell expression	Human CD59 with HA tag following signal sequence	pME	SR alpha
pME-puro-HA-CD59 N43Q	mamalian cell expression	Human CD59 without N-glycan (N43Q mutant) with HA tag following signal sequence	pME	SR alpha
pLIB2-BSD-CANX	mamalian cell expression	Human wild-type CANX	pLIB2 retroviral vector	integrated into genomic DNA
pLIB2-BSD-CANX Y164A	mamalian cell expression	Human CANX with lectin activity mutant (Y164A)	pLIB2 retroviral vector	integrated into genomic DNA
pLIB2-BSD-CANX K166A	mamalian cell expression	Human CANX with lectin activity mutant (K166A)	pLIB2 retroviral vector	integrated into genomic DNA
pLIB2-BSD-CANX M188A	mamalian cell expression	Human CANX with lectin activity mutant (M188A)	pLIB2 retroviral vector	integrated into genomic DNA
pLIB2-BSD-CANX E216A	mamalian cell expression	Human CANX with lectin activity mutant (E216A)	pLIB2 retroviral vector	integrated into genomic DNA
pLIB2-BSD-CANX D343A	mamalian cell expression	Human CANX with ERp57 and ERp29 binding mutant (D343A)	pLIB2 retroviral vector	integrated into genomic DNA
pLIB2-BSD-CANX E351A	mamalian cell expression	Human CANX with ERp57 and ERp29 binding mutant (E351A)	pLIB2 retroviral vector	integrated into genomic DNA
pLIB2-BSD-CANX W342A, D343A	mamalian cell expression	Human CANX with ERp57 and ERp29 binding mutant (W342A, D343A)	pLIB2 retroviral vector	integrated into genomic DNA
pLIB2-BSD-CANX D343A, E351A	mamalian cell expression	Human CANX with ERp57 and ERp29 binding mutant (D343A, E351A)	pLIB2 retroviral vector	integrated into genomic DNA
pLIB2-BSD-CANX D347A, E351A	mamalian cell expression	Human CANX with ERp57 and ERp29 binding mutant (D347A, E351A)	pLIB2 retroviral vector	integrated into genomic DNA
pME-BSD-mEGFP-FLAG-CD59	mamalian cell expression	Human CD59 with mEGFP-FLAG tag following signal sequence	pME	SR alpha
pME-BSD-mEGFP-FLAG-CD59 C94S	mamalian cell expression	Human CD59 with misfolded mutant (C94S) and mEGFP-FLAG tag following signal sequence	pME	SR alpha
pME-BSD-mEGFP-FLAG-CD59 N43Q C94S	mamalian cell expression	Human CD59 with misfolded (C94S) and non-N-glycosylated (N43Q) mutant and mEGFP-FLAG tag following signal sequence	pME	SR alpha
pME-BSD-mEGFP-FLAG-CD59 C94S G103*	mamalian cell expression	Human CD59 with misfolded (C94S) and sloble (G103stop) mutant and mEGFP-FLAG tag following signal sequence	pME	SR alpha
pME-Zeo-mRFP-KDEL	mamalian cell expression	used as an ER marker	pME	SR alpha
pME-BSD-mEGFP-FLAG-CD55 C81A	mamalian cell expression	Human CD55 with misfolded mutant (C81A) and mEGFP-FLAG tag following signal sequence	pME	SR alpha
pME-BSD-mEGFP-FLAG-CD55 C81A N95Q	mamalian cell expression	Human CD55 with misfolded (C94S) and non-N-glycosylated (N95Q) mutant and mEGFP-FLAG tag following signal sequence	pME	SR alpha
pME-BSD-mEGFP-FLAG-CD59 C94S TM	mamalian cell expression	Human CD59 with misfolded mutant (C94S) which GPI attachment signal change to CD46 transmembrane domain and mEGFP-FLAG tag following signal sequence	pME	SR alpha
pME-HLA1-1-147-FLAG	mamalian cell expression	Human HLA1(1-147 aa) with FLAG tag at C terminal	pME	SR alpha
