## Supplemental Table 2 for "Calnexin mediates the maturation of GPI-anchors through ER retention"

### Sheet: Sheet1
Table S2: Oligonucleotide primers used in this study
Primer name	sequence(5'-3')
CANX-F	aaaaGAATTCCACCATGGAAGGGAAGTGGTTGCTGT
CANX-R	aaaaGCGGCCGCTCACTCTCTTCGTGGCTTTCTGTT
CANX(Y164A)-F	GGAATAGAATGTGGTGGTGCCGCTGTGAAACTGCTTTCTAAAAC
CANX(Y164A)-R	GTTTTAGAAAGCAGTTTCACAGCGGCACCACCACATTCTATTCC
CANX(K166A)-F	AATGTGGTGGTGCCTATGTGGCACTGCTTTCTAAAACACCAG
CANX(K166A)-R	CTGGTGTTTTAGAAAGCAGTGCCACATAGGCACCACCACATT
CANX(M188A)-F	GACAAGACCCCTTATACGATTGCGTTTGGTCCAGATAAATGTGG
CANX(M188A)-R	CCACATTTATCTGGACCAAACGCAATCGTATAAGGGGTCTTGTC
CANX(E216A)-F	CAAAACGGGTATCTATGAAGCAAAACATGCTAAGAGGCCAG
CANX(E216A)-R	CTGGCCTCTTAGCATGTTTTGCTTCATAGATACCCGTTTTG
CANX(D343A)-F	GAAACCTGAGGATTGGGCTGAAGACATGGATGGAG
CANX(D343A)-R	CTCCATCCATGTCTTCAGCCCAATCCTCAGGTTTC
CANX(D347A)-F	GGGATGAAGACATGGCTGGAGAATGGGAGGC
CANX(D347A)-R	GCCTCCCATTCTCCAGCCATGTCTTCATCCC
CANX(E351A)-F	TGGATGGAGAATGGGCGGCTCCTCAGATTGC
CANX(E351A)-R	GCAATCTGAGGAGCCGCCCATTCTCCATCCA
CANX(W342A,D343A)-F	ACGCAGAGAAACCTGAGGATGCGGCTGAAGACATGGATGGAG
CANX(W342A,D343A)-R	CTCCATCCATGTCTTCAGCCGCATCCTCAGGTTTCTCTGCGT
CANX(D347A,E351A)-F	GGGATGAAGACATGGCTGGAGAATGGGCGGC
CANX(D347A,E351A)-R	GCCGCCCATTCTCCAGCCATGTCTTCATCCC
CD52-F	aaaaGTCGACGGACAAAACGACACCAGCCA
CD52-R	aaaaGCGGCCGCCTAACTGAAGCAGAAGAGGT
LY6D-F	aaaaGTCGACCTGCGCTGCCACGTGTGCAC
LY6D-R	aaaaGCGGCCGCCTACAGGCTGGGGGCTAAGA
MHC(1-147)-F	aaaaCTCGAGCCACCATGGCCGTCATGGCG
MHC(1-147)-R	aaaaCGCGTGTAATCCTTGCCGTCGTAA
CD59ss-mEGFP-F	aaaaGAATTCCACCATGGGAATCCAAGGAGGGTC
CD59ss-mEGFP-R	aaaaGCGGCCGCCTACAGCTCGTCCTTCTTGTACAGCTCGTCCATGC
DAF(C81A)-F1	CGACGATGACAAGCTTGACTGTGGCCTTCCCCC
DAF(C81A)-R1	TTAAGGGCGATCACTGAGTCCTTCTC
DAF(C81A)-F2	AGTGATCGCCCTTAAGGGCAGTCAATG
DAF(C81A)-R2	ACTAGTCTAGCGGCCGCCTAAGTCAGCAAGCCCATGGTTA
DAF(N95Q)-F	GATATTGAAGAGTTCTGCCAGCGTAGCTGCGAGGTGCCA
DAF(N95Q)-R	TGGCACCTCGCAGCTACGCTGGCAGAACTCTTCAATATC
CD59(C94S)-F1	CGACGATGACAAGCTTCTCGAGCTTCAGTGCTACAACT
CD59(C94S)-R1	AAAGTTACTCAGGTCCTTCTTGCAGC
CD59(C94S)-F2	GACCTGAGTAACTTTAACGAACAGCTT
CD59(C94S)-R2	ACTAGTCTAGCGGCCGCTTAGGGATGAAGGCTCCA
CD59(N43Q)-F	GCATCAAAATCAGATGAACACTGGACGGCTGTTTTGCAGTCAG
CD59(N43Q)-R	CTGACTGCAAAACAGCCGTCCAGTGTTCATCTGATTTTGATGC
CD59(G103STOP)-F	CTGATAAGGATGTCCCCTAATTCTCGAGCTGTTCGTTAAAGTTACTCAGG
CD59(G103STOP)-R	CCTGAGTAACTTTAACGAACAGCTCGAGAATTAGGGGACATCCTTATCAG
CD46 TM-F	aaaaGTCGACCTGCAGGACTACAAGGACGACGATGAC
CD46 TM-R	aaaaGCGGCCGCTCAGCCTCTCTGCTCTGCTG
PDIA3-KO CR1 F	CACCCGCCGCTGCCTCCGACGTGC
PDIA3-KO CR1 R	AAACGCACGTCGGAGGCAGCGGCG
PDIA3-KO CR2 F	CACCCCTGGTGAGTCCATTCTGCC
PDIA3-KO CR2 R	AAACGGCAGAATGGACTCACCAGG
