## Supplementary material for "Calnexin mediates the maturation of GPI-anchors through ER retention": Key resources table

### Sheet: Sheet1
Key resource table
Reagent type	Designation	Source or reference	Identifiers	Additional information
(species) or
resource
Cell line (Homo sapiens)	HEK293 WT	ATCC CRL-1573	RRID:CVCL_0045
Cell line (H. sapiens)	HEK293FF6 WT	Hirata et al., 2015		Contain a doxycycline-inducible VSVG-FLAG-GFP-GPI (VFG-GPI) reporter system
Cell line (H. sapiens)	HEK293FF6 CANX-KO	Liu et al., 2018		Disruption of CANX by CRISPR/Cas9 in HEK293FF6 WT cell line
Cell line (H. sapiens)	HEK293FF6 CALR-KO	Liu et al., 2018		Disruption of CALR by CRISPR/Cas9 in HEK293FF6 WT cell line
Cell line (H. sapiens)	HEK293FF6 CANX&CALR-DKO	Liu et al., 2018		Disruption of CANX and CALR by CRISPR/Cas9 in HEK293FF6 WT cell line
Cell line (H. sapiens)	HEK293FF6 MOGS-KO	Liu et al., 2018		Disruption of MOGS by CRISPR/Cas9 in HEK293FF6 WT cell line
Cell line (H. sapiens)	HEK293FF6 GANAB-KO	Liu et al., 2018		Disruption of GANAB by CRISPR/Cas9 in HEK293FF6 WT cell line
Cell line (H. sapiens)	HEK293 PDIA3-KO	this paper		Disruption of PDIA3 by CRISPR/Cas9 in HEK293 WT cell line
Serum	Certified Foetal Bovine Serum	Biological Industries	Cat# 04-001-1ACS	10% for HEK293
Medium	DMEM (Dulbecco's Modified Eagle Medium)	Biological Industries	Cat# 01-052-1ACS	With: Phenol Red,Sodium Bicarbonate,Glucose,L-Glutamine Without: Sodium Pyruvate
Antibody	mouse monoclonal anti-CD59	Liu et al., 2018		clone 5H8, 1:70 for flow cytometry(10 μg/ml)
Antibody	mouse monoclonal anti-CD55	Liu et al., 2018		clone IA10, 1:100 for flow cytometry(10 μg/m)
Antibody	mouse monoclonal anti-FLAG(M2)	Sigma-Aldrich	Cat# F3165, RRID:AB_259529	1:100 for flow cytometry(10 μg/m), 1:2000 for WB, 1:1000 for IF
Antibody	mouse monoclonal anti-RGS-His	Qiagen	Cat# 34650, RRID:AB_2687898	1:100 for flow cytometry(10 μg/m)
Antibody	mouse monoclonal anti-GAPDH	Proteintech	Cat# 60004-1-Ig, RRID:AB_2107436	clone 1E6D9, 1:3000 for WB
Antibody	mouse monoclonal anti-calnexin	MBL International	Cat# M178-3, RRID:AB_10694101	clone 4F10, 1:500 for IF
Antibody	rabbit monoclonal anti-PLAP	Abcam	Cat# ab16695, RRID:AB_443430	clone SP15, 1:50 for flow cytometry
Antibody	rabbit monoclonal anti-calreticulin	Cell Signaling Technology	Cat# 12238, RRID:AB_2688013	clone D3E6, 1:3000 for WB
Antibody	rabbit polyclonal anti-calnexin	Sigma-Aldrich	Cat# C4731, RRID:AB_476845	1:3000 for WB
Antibody	rabbit polyclonal anti-ERp57	Proteintech	Cat# 15967-1-AP, RRID:AB_2236784	1:2000 for WB
Antibody	rabbit polyclonal anti-GRP78	Novus	Cat# NBP1-06274, RRID:AB_1555284	1:1000 for WB
Antibody	rabbit polyclonal anti-eGFP	Proteintech	Cat# 50430-2-AP, RRID:AB_11042881	1:3000 for WB
Antibody	rabbit monoclonal anti-HA-Tag	Cell Signaling Technology	Cat# 3724, RRID:AB_1549585	clone C29F4, 1:100 for flow cytometry
Antibody	CD109 Monoclonal Antibody (HU17), PE	eBioscience™ from Thermo Fisher Scientific	Cat# 12-1099-42, RRID AB_11044496	1:100 for flow cytometry
Antibody	F(ab')2-Goat anti-Mouse IgG (H+L) Secondary Antibody, PE	eBioscience™ from Thermo Fisher Scientific	Cat# 12-4010-82, RRID AB_11063706	1:100 for flow cytometry
Antibody	F(ab')2-Donkey anti-Rabbit IgG (H+L) Secondary Antibody, PE	eBioscience™ from Thermo Fisher Scientific	Cat# 12-4739-81, RRID AB_1210761	1:100 for flow cytometry
Antibody	Anti-mouse IgG, HRP-linked Antibody	Cell Signaling Technology	Cat# 7076, RRID:AB_330924	1:5000 for WB
Antibody	Anti-rabbit IgG, HRP-linked Antibody	Cell Signaling	Cat# 7074, RRID:AB_2099233	1:5000 for WB
Antibody	F(ab')2-Goat anti-Mouse IgG (H+L) Cross-Adsorbed Secondary Antibody, Alexa Fluor 555	Thermo Fisher Scientific	Cat# A-21425, RRID AB_2535846	1:1000 for IF
Antibody	F(ab')2-Goat anti-Mouse IgG (H+L) Cross-Adsorbed Secondary Antibody, Alexa Fluor 488	Thermo Fisher Scientific	Cat# A-11017, RRID AB_2534084	1:1000 for IF
Antibiotic	G418 (Geneticin)	InvivoGen	Cat# ant-gn-1	400 μg/ml for HEK293
Antibiotic	Puromycin	InvivoGen	Cat# ant-pr-1	1 μg/ml for HEK293
Antibiotic	Penicillin-Streptomycin	Thermo Fisher Scientific	Cat# 15140122	100 units/ml of penicillin and 100 µg/ml of streptomycin
Antibiotic	Blasticidin	InvivoGen	Cat# ant-bl-1	10 μg/ml for HEK293
Chemical compound, drug	Thapsigargin	Sigma-Aldrich	Cat# T9033	100 nM for treatment
Chemical compound, drug	Doxycycline	Clontech Labs	Cat# NC0424034	1 μg/ml for treatment
Recombinant DNA reagent	pX330-PDIA3 sgRNA1	this paper		sgRNA targeting PDIA3
Recombinant DNA reagent	pX330-PDIA3 sgRNA2	this paper		sgRNA targeting PDIA3
Recombinant DNA reagent	pME-puro-HA-CD48	Lee, G.H. et al, manuscript under submission		Human CD48 with HA tag following signal sequence
Recombinant DNA reagent	pME-puro-HA-CD14	Lee, G.H. et al, manuscript under submission		Human CD14 with HA tag following signal sequence
Recombinant DNA reagent	pME-puro-HA-ART3	Lee, G.H. et al, manuscript under submission		Human ART3 with HA tag following signal sequence
Recombinant DNA reagent	pME-puro-HA-ART4	Lee, G.H. et al, manuscript under submission		Human ART4 with HA tag following signal sequence
Recombinant DNA reagent	pME-puro-HA-LY6E	Lee, G.H. et al, manuscript under submission		Human LY6E with HA tag following signal sequence
Recombinant DNA reagent	pME-puro-HA-LY6G6C	Lee, G.H. et al, manuscript under submission		Human LY6G6C with HA tag following signal sequence
Recombinant DNA reagent	pME-BFP	this paper		express soluble BFP
Recombinant DNA reagent	pLIB2-His-LY6D-IRES2-BFP	this paper		Human LY6D with His tag following signal sequence,together express soluble BFP
Recombinant DNA reagent	pLIB2-His-GFP-GPI-IRES2-BFP	this paper		GPI anchored GFP with His tag following signal sequence, together express soluble BFP
Recombinant DNA reagent	pME-puro-HA-CD59	Lee, G.H. et al, manuscript under submission		Human CD59 with HA tag following signal sequence
Recombinant DNA reagent	pME-puro-HA-CD59 N43Q	this paper		Human CD59 without N-glycan (N43Q mutant) with HA tag following signal sequence
Recombinant DNA reagent	pLIB2-BSD-CANX	Liu et al., 2018		Human wild-type CANX
Recombinant DNA reagent	pLIB2-BSD-CANX Y164A	Liu et al., 2018		Human CANX with lectin activity mutant (Y164A)
Recombinant DNA reagent	pLIB2-BSD-CANX K166A	this paper		Human CANX with lectin activity mutant (K166A)
Recombinant DNA reagent	pLIB2-BSD-CANX M188A	this paper		Human CANX with lectin activity mutant (M188A)
Recombinant DNA reagent	pLIB2-BSD-CANX E216A	Liu et al., 2018		Human CANX with lectin activity mutant (E216A)
Recombinant DNA reagent	pLIB2-BSD-CANX D343A	this paper		Human CANX with ERp57 and ERp29 binding mutant (D343A)
Recombinant DNA reagent	pLIB2-BSD-CANX E351A	this paper		Human CANX with ERp57 and ERp29 binding mutant (E351A)
Recombinant DNA reagent	pLIB2-BSD-CANX W342A, D343A	this paper		Human CANX with ERp57 and ERp29 binding mutant (W342A, D343A)
Recombinant DNA reagent	pLIB2-BSD-CANX D343A, E351A	this paper		Human CANX with ERp57 and ERp29 binding mutant (D343A, E351A)
Recombinant DNA reagent	pLIB2-BSD-CANX D347A, E351A	this paper		Human CANX with ERp57 and ERp29 binding mutant (D347A, E351A)
Recombinant DNA reagent	pME-BSD-mEGFP-Flag-CD59	this paper		Human CD59 with mEGFP-Flag tag following signal sequence
Recombinant DNA reagent	pME-BSD-mEGFP-Flag-CD59 C94S	this paper		Human CD59 with misfolded mutant (C94S) and mEGFP-Flag tag following signal sequence
Recombinant DNA reagent	pME-BSD-mEGFP-Flag-CD59 N43Q C94S	this paper		Human CD59 with misfolded (C94S) and non-N-glycosylated (N43Q) mutant and mEGFP-Flag tag following signal sequence
Recombinant DNA reagent	pME-BSD-mEGFP-Flag-CD59 C94S G103*	this paper		Human CD59 with misfolded (C94S) and sloble (G103stop) mutant and mEGFP-Flag tag following signal sequence
Recombinant DNA reagent	pME-Zeo-mRFP-KDEL	Fujita et al., 2009		used as an ER marker
Recombinant DNA reagent	pME-BSD-mEGFP-Flag-CD55 C81A	this paper		Human CD55 with misfolded mutant (C81A) and mEGFP-Flag tag following signal sequence
Recombinant DNA reagent	pME-BSD-mEGFP-Flag-CD55 C81A N95Q	this paper		Human CD55 with misfolded (C94S) and non-N-glycosylated (N95Q) mutant and mEGFP-Flag tag following signal sequence
Recombinant DNA reagent	pME-BSD-mEGFP-Flag-CD59 C94S TM	this paper		Human CD59 with misfolded mutant (C94S) which GPI attachment signal change to CD46 transmembrane domain and mEGFP-Flag tag following signal sequence
Recombinant DNA reagent	pME-HLA1-1-147-Flag	this paper		Human HLA1(1-147 aa) with Flag tag at C terminal
other	phosphatidylinositol-specific phospholipase C (PIPLC)	Thermo Fisher Scientific	Cat# P6466	5 U/ml
other	Lipofectamine 2000	Thermo Fisher Scientific	Cat# 11668019
other	anti-FLAG(R) M2 Affinity Gel	Sigma-Aldrich	Cat# A2220, RRID:AB_10063035	20 μl/sample
other	Alkaline Phosphatase Yellow (pNPP) Liquid Substrate System for ELISA	Sigma-Aldrich	Cat# P7998	150 μl/sample, ready to use solution
